# Diversity in recombination hotspot characteristics and gene structure shape fine-scale recombination patterns in plant genomes

**DOI:** 10.1101/2023.12.12.571209

**Authors:** Thomas Brazier, Sylvain Glémin

## Abstract

During the meiosis of many eukaryote species, crossovers tend to occur within narrow regions called recombination hotspots. In plants, it is generally thought that gene regulatory sequences, especially promoters and 5’-3’ untranslated regions, are enriched in hotspots, but this has been characterized in a handful of species only. We also lack a clear description of fine-scale variation in recombination rates within genic regions and little is known about hotspot position and intensity in plants. To address this question we constructed fine-scale recombination maps from genetic polymorphism data and inferred recombination hotspots in eleven plant species. We detected gradients of recombination both in 5’ and 3’ of genic regions in most species, yet gradients varied in intensity and shape depending on specific hotspot locations and gene structure. To further characterize recombination gradients, we decomposed them according to gene structure by rank and number of exons. We generalized the previously observed pattern that recombination hotspots are organized around the boundaries of coding sequences, especially 5’ promoters. However, our results also provided new insight into the relative importance of the 3’ end of genes in some species and the possible location of hotspots away from genic regions in some species. Variation among species seemed driven more by hotspot location among and within genes than by differences in size or intensity among species. Our results shed light on the variation in recombination rates at a very fine scale, more detailed than whole genome averaged estimates used so far, revealing the diversity and complexity of genic recombination gradients emerging from the interaction between hotspot location and gene structure.
