## Supplementary material for "Diversity in recombination hotspot characteristics and gene structure shape fine-scale recombination patterns in plant genomes": Table S1

### Sheet: Metadata
dataset	ref	year	species	mating.system	nb.SNP.raw	nb.SNP.trim	nb.individuals.total	nb.individuals.sampled	accession	n.chromosome	n.genes	ref.genome	public.database	link_data	doi
Malus_domestica_Sun2020	Sun	2020	Malus domestica	outcrosser	9988777	7799438	91	43	GCA_004115385.1	17	45352	Gala_haploid_v2	http://bioinfo.bti.cornell.edu/apple_genome/	ftp://bioinfo.bti.cornell.edu/pub/Apple_genome/	https://doi.org/10.1038/s41588-020-00723-9
Sorghum_bicolor_Lozano2021	Lozano	2021	Sorghum bicolor	selfer	13170712	430705	485	32	GCF_000003195.3	10	598527	Sorghum bicolor genome v3.1	https://datacommons.cyverse.org/browse/iplant/home/shared/GoreLab/dataFromPubs/Lozano_MaizeSorghum_2019	https://data.cyverse.org/dav-anon/iplant/commons/community_released/GoreLab/dataFromPubs/Lozano_MaizeSorghum_2019/VCFs/TERRA_SNPs.vcf.gz	https://doi.org/10.1038/s41477-020-00834-5
Zea_mays_QiSun2018	QiSun	2018	Zea mays	outcrosser	76497720	23093643	1210	89	GCA_000005005.5	10	720618	B73 AGP v3	https://datacommons.cyverse.org/browse/iplant/home/shared/commons_repo/curated/Qi_Sun_Zea_mays_haplotype_map_2018	https://datacommons.cyverse.org/browse/iplant/home/shared/commons_repo/curated/Qi_Sun_Zea_mays_haplotype_map_2018	https://doi.org/10.1093/gigascience/gix134
Arabidopsis_thaliana_1001genomes	1001genomes	2016	Arabidopsis thaliana	selfer	11458975	668500	1135	184	GCA_000001735.2	5	389918	TAIR10	https://1001genomes.org/data/GMI-MPI	https://1001genomes.org/data/GMI-MPI/releases/v3.1/1001genomes_snp-short-indel_only_ACGTN.vcf.gz	https://doi.org/10.1016/j.cell.2016.05.063
Camellia_sinensis_Zhang2021	Zhang	2021	Camellia sinensis	outcrosser	10049500	2000546	190	92	GCA_017311205.1	15	45901	ASM1731120v1	https://data.mendeley.com/datasets/7hb33vd7sf/1	https://md-datasets-cache-zipfiles-prod.s3.eu-west-1.amazonaws.com/7hb33vd7sf-1.zip	https://www.nature.com/articles/s41588-021-00895-y#Sec2
Glycine_max_Yang2021	Yang	2021	Glycine max	selfer	6333721	4474368	250	183	GCF_000004515.5	20	1137553	Williams 82 assembly v2.1	https://ngdc.cncb.ac.cn/	https://ngdc.cncb.ac.cn/gvm/getProjectDetail?project=GVM000076	https://doi.org/10.1016/j.gpb.2021.02.009
Populus_tremula_Liu2022	Liu	2022	Populus tremula	outcrosser	8966513	1297026	227	36	Potra2.2	19	37184	Ptremulav2.2	https://zenodo.org/record/5726696	https://zenodo.org/record/5726696/files/populus227.snp.rm_indel.para_filter.biallelic.GQ30.max_miss20.bed.recode.vcf.gz?download=1	https://doi.org/10.1093/molbev/msac008
Phaseolus_vulgaris_Wu2020	Wu	2020	Phaseolus vulgaris	selfer	4811097	1876217	628	48	GCF_000499845.1	11	60854	NA	NA	https://zenodo.org/record/3236786	https://doi.org/10.1038/s41588-019-0546-0
Citrullus_lanatus_Guo2019	Guo	2019	Citrullus lanatus	mixed	19725853	39539	414	87	AGCB00000000.2	11	22596	97103 v2	http://cucurbitgenomics.org/organism/21	ftp://cucurbitgenomics.org/pub/cucurbit/reseq/watermelon/v2/	https://doi.org/10.1038/s41588-019-0518-4
Oryza_sativa_Wang2018	Wang	2018	Oryza sativa	selfer	29635224	2514859	3024	223	GCF_001433935.1	12	662482	O. sativa cv. Nipponbare IRGSP 1.0	http://iric.irri.org/resources/3000-genomes-project	http://iric.irri.org/resources/3000-genomes-project	https://doi.org/10.1038/s41586-018-0063-9
Triticum_aestivum_Zhou2020	Zhou	2020	Triticum aestivum	selfer	103899092	16795596	163	57	iwgsc_refseqv1.0	21	107903	IWGSC RefSeq v.1.0	ftp://download.cncb.ac.cn/GVM/Triticum_aestivum/GVM000082/	ftp://download.cncb.ac.cn/GVM/Triticum_aestivum/GVM000082/	https://doi.org/10.1038/s41588-020-00722-w
Spinacia_oleracea_Cai2021	Cai	2021	Spinacia oleracea	outcrosser	20219102	3107244	305	59	GCA_020520425.1	6	28964	Monoe-Viroflay	http://spinachbase.org/ftp/genome/Monoe-Viroflay/	http://spinachbase.org/ftp/variant/genome/	https://doi.org/10.1038/s41467-021-27432-z
Homo_sapiens_Sudmant2015	Sudmant	2015	Homo sapiens	outcrosser	81271745	6732151	91	91	GCF_000001405.25	22	14382	GRCh37	https://www.ebi.ac.uk/ena/browser/view/GCA_000001405.14	#N/A	https://doi.org/10.1038/nature15394
Malus_sieversii_Sun2020	Sun	2020	Malus sieversii	outcrosser	9988777	6298273	37	37	GCA_004115385.1	17	39409	PI 613981	http://bioinfo.bti.cornell.edu/apple_genome/	ftp://bioinfo.bti.cornell.edu/pub/Apple_genome/	https://doi.org/10.1038/s41588-020-00723-9
