## Supplementary material for "Diversity in recombination hotspot characteristics and gene structure shape fine-scale recombination patterns in plant genomes": Table S2

### Sheet: Hotspot_position
dataset	species	n.hotspots.genic	n.hotspots.intergenic	expected.hotspots.genic	expected.hotspots.genic.lowerCI	expected.hotspots.genic.upperCI	expected.hotspots.intergenic	expected.hotspots.intergenic.lowerCI	expected.hotspots.intergenic.upperCI	n.hotspots.genic.filtered2	n.hotspots.intergenic.filtered2	expected.hotspots.genic.filtered2	expected.hotspots.genic.filtered2.lowerCI	expected.hotspots.genic.filtered2.upperCI	expected.hotspots.intergenic.filtered2	expected.hotspots.intergenic.filtered2.lowerCI	expected.hotspots.intergenic.filtered2.upperCI	n.hotspots.genic.filtered4	n.hotspots.intergenic.filtered4	expected.hotspots.genic.filtered4	expected.hotspots.genic.filtered4.lowerCI	expected.hotspots.genic.filtered4.upperCI	expected.hotspots.intergenic.filtered4	expected.hotspots.intergenic.filtered4.lowerCI	expected.hotspots.intergenic.filtered4.upperCI
Arabidopsis_thaliana_1001genomes	Arabidopsis thaliana	4953	296	3391.71	3325	3453.05	1857.29	1795.95	1924	2470	215	655.58	614.975	700	2029.42	1985	2070.03	812	77	88.407	72	106.025	800.593	782.975	817
Camellia_sinensis_Zhang2021	Camellia sinensis	21486	20357	22242.8	22015	22468	19600.2	19375	19828	5649	8449	813.248	760	867	13284.8	13231	13338	2084	3215	143.745	120	168	5155.26	5131	5179
Citrullus_lanatus_Guo2019	Citrullus lanatus	5131	3937	4457.95	4374	4540	4610.05	4528	4694	1882	2629	687.152	641	729	3823.85	3782	3870	532	1194	125.206	105	147	1600.79	1579	1621
Glycine_max_Yang2021	Glycine max	17791	51708	26487.9	26254	26728	43011.1	42771	43245	16211	50076	21144.4	20917	21359	45142.6	44928	45370	6741	16726	3781.07	3674.97	3885.02	19685.9	19582	19792
Homo_sapiens_Sudmant2015	Homo sapiens	27876	76697	56180.5	55913.8	56458	48392.5	48115	48659.2	14830	43122	12894.5	12703	13091	45057.5	44860.9	45249	4105	12847	1360.56	1291	1428.03	15591.4	15524	15661
Malus_sieversii_Sun2020	Malus sieversii	15703	12583	18511.4	18383	18654	9774.62	9632	9903.02	6400	7414	3101.97	3011	3194	10712	10620	10803	1985	2069	339.821	304	379	3714.18	3675	3750
Oryza_sativa_Wang2018	Oryza sativa	8782	3661	7301.59	7203.98	7398	5141.41	5045	5239.02	3871	2263	1147.07	1090	1206	4986.93	4928	5044	2192	1059	370.659	336.975	406	2880.34	2845	2914.02
Phaseolus_vulgaris_Wu2020	Phaseolus vulgaris	6795	6755	6359.58	6260	6462.03	7190.42	7087.98	7290	3265	4308	1348.58	1287	1413	6224.42	6160	6286	1461	1425	233.073	205	261	2652.93	2625	2681
Populus_tremula_Liu2022	Populus tremula	12089	1715	8646.11	8531.85	8744.07	5157.89	5059.93	5272.15	5443	1356	1463.4	1393	1528	5335.6	5271	5406	1353	267	106.821	88	127	1513.18	1493	1532
Sorghum_bicolor_Lozano2021	Sorghum bicolor	7264	5086	4659.49	4558.98	4763	7690.51	7587	7791.02	3086	3238	759.058	711.975	807	5564.94	5517	5612.03	1371	1488	170.75	146	193.025	2688.25	2665.98	2713
Spinacia_oleracea_Cai2021	Spinacia oleracea	15986	59390	27405.6	27171	27635	47970.4	47741	48205	15270	58161	23883.2	23645.9	24121	49547.8	49310	49785.1	7001	23412	5696.74	5563.98	5815	24716.3	24598	24849
Triticum_aestivum_Zhou2020	Triticum aestivum	11364	128703	70279.8	69911	70660	69787.2	69407	70156	3818	68074	11456.6	11266.9	11631.1	60435.4	60260.9	60625	1792	26388	2051.58	1963.98	2140.03	26128.4	26040	26216
