## Supplementary material for "Diversity in recombination hotspot characteristics and gene structure shape fine-scale recombination patterns in plant genomes": Table S3

### Sheet: Gene sample size
Species	1	2	3	4	5	6	7	8	9	10	11	12	13	14
Arabidopsis thaliana	6107	4327	3232	2472	2081	1542	1493	1043	953	768	569	547	433	375
Glycine max	9233	7004	5662	4475	3685	2928	2494	2009	1599	1363	1073	948	787	655
Populus tremula	4335	6535	5035	3585	2803	2117	1803	1456	1192	1021	803	677	568	475
Homo sapiens	1824	1095	1189	1573	1326	1230	1047	954	906	814	710	672	536	506
Camellia sinensis	14401	6393	4740	3777	3022	2465	2082	1677	1371	1143	876	717	601	529
Citrullus lanatus	319	1101	1783	2145	2185	1961	2033	1771	1524	1300	1162	942	782	693
Malus sieversii	6833	8119	6002	4135	3133	2433	1959	1556	1313	1157	872	738	641	518
Oryza sativa	6563	4830	3450	2503	1970	1526	1400	1107	961	764	630	531	453	378
Phaseolus vulgaris	6201	4612	3215	2418	2131	1632	1506	1161	956	800	591	558	442	393
Sorghum bicolor	6176	4798	3439	2568	1986	1608	1368	1038	902	789	624	479	414	366
Spinacia oleracea	4132	4979	4180	3229	2521	1932	1513	1169	911	755	598	541	431	354
Triticum aestivum	10236	6541	4307	2815	2125	1676	1501	1103	993	826	622	566	459	396
