## Supplementary material for "Diversity in recombination hotspot characteristics and gene structure shape fine-scale recombination patterns in plant genomes": Table S4

### Sheet: genossh
set	chromosome	K	pop	mcmc_samples	mcmc_iterations	mcmc_burnin	pseudodiploid	smcpp.cutoff
Arabidopsis_thaliana_1001genomes	1	1	1	5000	10000000	200	1	100000
Arabidopsis_thaliana_1001genomes	2	1	1	5000	10000000	200	1	100000
Arabidopsis_thaliana_1001genomes	3	1	1	5000	10000000	200	1	100000
Arabidopsis_thaliana_1001genomes	4	1	1	5000	10000000	200	1	100000
Arabidopsis_thaliana_1001genomes	5	1	1	5000	10000000	200	1	100000
Brassica_napus_Wu2019	A01	3	2				0	100000
Brassica_napus_Wu2019	A02	3	2				0	100000
Brassica_napus_Wu2019	A03	3	2				0	100000
Brassica_napus_Wu2019	A04	3	2				0	100000
Brassica_napus_Wu2019	A05	3	2				0	100000
Brassica_napus_Wu2019	A06	3	2				0	100000
Brassica_napus_Wu2019	A07	3	2				0	100000
Brassica_napus_Wu2019	A08	3	2				0	100000
Brassica_napus_Wu2019	A09	3	2				0	100000
Brassica_napus_Wu2019	A10	3	2				0	100000
Brassica_napus_Wu2019	C01	3	2				0	100000
Brassica_napus_Wu2019	C02	3	2				0	100000
Brassica_napus_Wu2019	C03	3	2				0	100000
Brassica_napus_Wu2019	C04	3	2				0	100000
Brassica_napus_Wu2019	C05	3	2				0	100000
Brassica_napus_Wu2019	C06	3	2				0	100000
Brassica_napus_Wu2019	C07	3	2				0	100000
Brassica_napus_Wu2019	C08	3	2				0	100000
Brassica_napus_Wu2019	C09	3	2				0	100000
Camellia_sinensis_Zhang2021	Chr01	2	2	5000	20000000	1000	0	100000
Camellia_sinensis_Zhang2021	Chr02	2	2	5000	20000000	1000	0	100000
Camellia_sinensis_Zhang2021	Chr03	2	2	5000	20000000	1000	0	100000
Camellia_sinensis_Zhang2021	Chr04	2	2	5000	20000000	1000	0	100000
Camellia_sinensis_Zhang2021	Chr05	2	2	5000	20000000	1000	0	100000
Camellia_sinensis_Zhang2021	Chr06	2	2	5000	20000000	1000	0	100000
Camellia_sinensis_Zhang2021	Chr07	2	2	5000	20000000	1000	0	100000
Camellia_sinensis_Zhang2021	Chr08	2	2	5000	20000000	1000	0	100000
Camellia_sinensis_Zhang2021	Chr09	2	2	5000	20000000	1000	0	100000
Camellia_sinensis_Zhang2021	Chr10	2	2	5000	20000000	1000	0	100000
Camellia_sinensis_Zhang2021	Chr11	2	2	5000	20000000	1000	0	100000
Camellia_sinensis_Zhang2021	Chr12	2	2	5000	20000000	1000	0	100000
Camellia_sinensis_Zhang2021	Chr13	2	2	5000	20000000	1000	0	100000
Camellia_sinensis_Zhang2021	Chr14	2	2	5000	20000000	1000	0	100000
Camellia_sinensis_Zhang2021	Chr15	2	2	5000	20000000	1000	0	100000
Citrullus_lanatus_Guo2019	Cla97Chr01	1	1	5000	20000000	1000	0	100000
Citrullus_lanatus_Guo2019	Cla97Chr02	1	1	5000	20000000	1000	0	100000
Citrullus_lanatus_Guo2019	Cla97Chr03	1	1	5000	20000000	1000	0	100000
Citrullus_lanatus_Guo2019	Cla97Chr04	1	1	5000	20000000	1000	0	100000
Citrullus_lanatus_Guo2019	Cla97Chr05	1	1	5000	20000000	1000	0	100000
Citrullus_lanatus_Guo2019	Cla97Chr06	1	1	5000	20000000	1000	0	10000
Citrullus_lanatus_Guo2019	Cla97Chr07	1	1	5000	20000000	1000	0	10000
Citrullus_lanatus_Guo2019	Cla97Chr08	1	1	5000	20000000	1000	0	10000
Citrullus_lanatus_Guo2019	Cla97Chr09	1	1	5000	20000000	1000	0	10000
Citrullus_lanatus_Guo2019	Cla97Chr10	1	1	5000	20000000	1000	0	10000
Citrullus_lanatus_Guo2019	Cla97Chr11	1	1	5000	20000000	1000	0	10000
Glycine_max_Yang2021	1	2	1	5000	20000000	1000	2	100000
Glycine_max_Yang2021	2	2	1	5000	20000000	1000	1	100000
Glycine_max_Yang2021	3	2	1	5000	20000000	1000	1	100000
Glycine_max_Yang2021	4	2	1	5000	20000000	1000	1	100000
Glycine_max_Yang2021	5	2	1	5000	20000000	1000	1	100000
Glycine_max_Yang2021	6	2	1	5000	20000000	1000	1	100000
Glycine_max_Yang2021	7	2	1	5000	20000000	1000	1	100000
Glycine_max_Yang2021	8	2	1	5000	20000000	1000	1	100000
Glycine_max_Yang2021	9	2	1	5000	20000000	1000	1	100000
Glycine_max_Yang2021	10	2	1	5000	20000000	1000	1	100000
Glycine_max_Yang2021	11	2	1	5000	20000000	1000	1	100000
Glycine_max_Yang2021	12	2	1	5000	20000000	1000	1	100000
Glycine_max_Yang2021	13	2	1	5000	20000000	1000	1	100000
Glycine_max_Yang2021	14	2	1	5000	20000000	1000	1	100000
Glycine_max_Yang2021	15	2	1	5000	20000000	1000	1	100000
Glycine_max_Yang2021	16	2	1	5000	20000000	1000	1	100000
Glycine_max_Yang2021	17	2	1	5000	20000000	1000	1	100000
Glycine_max_Yang2021	18	2	1	5000	20000000	1000	1	100000
Glycine_max_Yang2021	19	2	1	5000	20000000	1000	1	100000
Glycine_max_Yang2021	20	2	1	5000	20000000	1000	1	100000
Homo_sapiens_Sudmant2015	1	1	1	5000	10000000	200	0	100000
Homo_sapiens_Sudmant2015	2	1	1	5000	10000000	200	0	100000
Homo_sapiens_Sudmant2015	3	1	1	5000	10000000	200	0	100000
Homo_sapiens_Sudmant2015	4	1	1	5000	10000000	200	0	100000
Homo_sapiens_Sudmant2015	5	1	1	5000	10000000	200	0	100000
Homo_sapiens_Sudmant2015	6	1	1	5000	10000000	200	0	100000
Homo_sapiens_Sudmant2015	7	1	1	5000	10000000	200	0	100000
Homo_sapiens_Sudmant2015	8	1	1	5000	10000000	200	0	100000
Homo_sapiens_Sudmant2015	9	1	1	5000	10000000	200	0	100000
Homo_sapiens_Sudmant2015	10	1	1	5000	10000000	200	0	100000
Homo_sapiens_Sudmant2015	11	1	1	5000	10000000	200	0	100000
Homo_sapiens_Sudmant2015	12	1	1	5000	10000000	200	0	100000
Homo_sapiens_Sudmant2015	13	1	1	5000	10000000	200	0	100000
Homo_sapiens_Sudmant2015	14	1	1	5000	10000000	200	0	100000
Homo_sapiens_Sudmant2015	15	1	1	5000	10000000	200	0	100000
Homo_sapiens_Sudmant2015	16	1	1	5000	10000000	200	0	100000
Homo_sapiens_Sudmant2015	17	1	1	5000	10000000	200	0	100000
Homo_sapiens_Sudmant2015	18	1	1	5000	10000000	200	0	100000
Homo_sapiens_Sudmant2015	19	1	1	5000	10000000	200	0	100000
Homo_sapiens_Sudmant2015	20	1	1	5000	10000000	200	0	100000
Homo_sapiens_Sudmant2015	21	1	1	5000	10000000	200	0	100000
Homo_sapiens_Sudmant2015	22	1	1	5000	10000000	200	0	100000
Malus_domestica_Sun2020	Chr01	1	1				0	100000
Malus_domestica_Sun2020	Chr02	1	1				0	100000
Malus_domestica_Sun2020	Chr03	1	1				0	100000
Malus_domestica_Sun2020	Chr04	1	1				0	100000
Malus_domestica_Sun2020	Chr05	1	1				0	100000
Malus_domestica_Sun2020	Chr06	1	1				0	100000
Malus_domestica_Sun2020	Chr07	1	1				0	100000
Malus_domestica_Sun2020	Chr08	1	1				0	100000
Malus_domestica_Sun2020	Chr09	1	1				0	100000
Malus_domestica_Sun2020	Chr10	1	1				0	100000
Malus_domestica_Sun2020	Chr11	1	1				0	100000
Malus_domestica_Sun2020	Chr12	1	1				0	100000
Malus_domestica_Sun2020	Chr13	1	1				0	100000
Malus_domestica_Sun2020	Chr14	1	1				0	100000
Malus_domestica_Sun2020	Chr15	1	1				0	100000
Malus_domestica_Sun2020	Chr16	1	1				0	100000
Malus_domestica_Sun2020	Chr17	1	1				0	100000
Malus_sieversii_Sun2020	Chr01	1	1	5000	10000000	500	0	100000
Malus_sieversii_Sun2020	Chr02	1	1	5000	10000000	500	0	100000
Malus_sieversii_Sun2020	Chr03	1	1	5000	10000000	500	0	100000
Malus_sieversii_Sun2020	Chr04	1	1	5000	10000000	500	0	100000
Malus_sieversii_Sun2020	Chr05	1	1	5000	10000000	500	0	100000
Malus_sieversii_Sun2020	Chr06	1	1	5000	10000000	500	0	100000
Malus_sieversii_Sun2020	Chr07	1	1	5000	10000000	500	0	100000
Malus_sieversii_Sun2020	Chr08	1	1	5000	10000000	500	0	100000
Malus_sieversii_Sun2020	Chr09	1	1	5000	10000000	500	0	100000
Malus_sieversii_Sun2020	Chr10	1	1	5000	10000000	500	0	100000
Malus_sieversii_Sun2020	Chr11	1	1	5000	10000000	500	0	100000
Malus_sieversii_Sun2020	Chr12	1	1	5000	10000000	500	0	100000
Malus_sieversii_Sun2020	Chr13	1	1	5000	10000000	500	0	100000
Malus_sieversii_Sun2020	Chr14	1	1	5000	10000000	500	0	100000
Malus_sieversii_Sun2020	Chr15	1	1	5000	10000000	500	0	100000
Malus_sieversii_Sun2020	Chr16	1	1	5000	10000000	500	0	100000
Malus_sieversii_Sun2020	Chr17	1	1	5000	10000000	500	0	100000
Oryza_sativa_Wang2018	1	4	3	5000	10000000	200	1	100000
Oryza_sativa_Wang2018	2	4	3	5000	10000000	200	1	100000
Oryza_sativa_Wang2018	3	4	3	5000	10000000	200	1	100000
Oryza_sativa_Wang2018	4	4	3	5000	10000000	200	1	100000
Oryza_sativa_Wang2018	5	4	3	5000	10000000	200	1	100000
Oryza_sativa_Wang2018	6	4	3	5000	10000000	200	1	100000
Oryza_sativa_Wang2018	7	4	3	5000	10000000	200	1	100000
Oryza_sativa_Wang2018	8	4	3	5000	10000000	200	1	100000
Oryza_sativa_Wang2018	9	4	3	5000	10000000	200	1	100000
Oryza_sativa_Wang2018	10	4	3	5000	10000000	200	1	100000
Oryza_sativa_Wang2018	11	4	3	5000	10000000	200	1	100000
Oryza_sativa_Wang2018	12	4	3	5000	10000000	200	1	100000
Phaseolus_vulgaris_Wu2020	1	4	2	5000	20000000	1000	0	100000
Phaseolus_vulgaris_Wu2020	2	4	2	5000	20000000	1000	0	100000
Phaseolus_vulgaris_Wu2020	3	4	2	5000	20000000	1000	0	100000
Phaseolus_vulgaris_Wu2020	4	4	2	5000	20000000	1000	0	100000
Phaseolus_vulgaris_Wu2020	5	4	2	5000	20000000	1000	0	100000
Phaseolus_vulgaris_Wu2020	6	4	2	5000	20000000	1000	0	100000
Phaseolus_vulgaris_Wu2020	7	4	2	5000	20000000	1000	0	100000
Phaseolus_vulgaris_Wu2020	8	4	2	5000	20000000	1000	0	100000
Phaseolus_vulgaris_Wu2020	9	4	2	5000	20000000	1000	0	100000
Phaseolus_vulgaris_Wu2020	10	4	2	5000	20000000	1000	0	100000
Phaseolus_vulgaris_Wu2020	11	4	2	5000	20000000	1000	0	100000
Populus_tremula_Liu2022	chr1	1	1	5000	10000000	200	0	100000
Populus_tremula_Liu2022	chr2	1	1	5000	10000000	200	0	100000
Populus_tremula_Liu2022	chr3	1	1	5000	10000000	200	0	100000
Populus_tremula_Liu2022	chr4	1	1	5000	10000000	200	0	100000
Populus_tremula_Liu2022	chr5	1	1	5000	10000000	200	0	100000
Populus_tremula_Liu2022	chr6	1	1	5000	10000000	200	0	100000
Populus_tremula_Liu2022	chr7	1	1	5000	10000000	200	0	100000
Populus_tremula_Liu2022	chr8	1	1	5000	10000000	200	0	100000
Populus_tremula_Liu2022	chr9	1	1	5000	10000000	200	0	100000
Populus_tremula_Liu2022	chr10	1	1	5000	10000000	200	0	100000
Populus_tremula_Liu2022	chr11	1	1	5000	10000000	200	0	100000
Populus_tremula_Liu2022	chr12	1	1	5000	10000000	200	0	100000
Populus_tremula_Liu2022	chr13	1	1	5000	10000000	200	0	100000
Populus_tremula_Liu2022	chr14	1	1	5000	10000000	200	0	100000
Populus_tremula_Liu2022	chr15	1	1	5000	10000000	200		100000
Populus_tremula_Liu2022	chr16	1	1	5000	10000000	200		100000
Populus_tremula_Liu2022	chr17	1	1	5000	10000000	200		100000
Populus_tremula_Liu2022	chr18	1	1	5000	10000000	200		100000
Populus_tremula_Liu2022	chr19	1	1	5000	10000000	200		100000
Solanum_lycopersicum_Gupta2020	SL3.0ch01	2	1				1	100000
Solanum_lycopersicum_Gupta2020	SL3.0ch02	2	1				1	100000
Solanum_lycopersicum_Gupta2020	SL3.0ch03	2	1				1	100000
Solanum_lycopersicum_Gupta2020	SL3.0ch04	2	1				1	100000
Solanum_lycopersicum_Gupta2020	SL3.0ch05	2	1				1	100000
Solanum_lycopersicum_Gupta2020	SL3.0ch06	2	1				1	100000
Solanum_lycopersicum_Gupta2020	SL3.0ch07	2	1				1	100000
Solanum_lycopersicum_Gupta2020	SL3.0ch08	2	1				1	100000
Solanum_lycopersicum_Gupta2020	SL3.0ch09	2	1				1	100000
Solanum_lycopersicum_Gupta2020	SL3.0ch10	2	1				1	100000
Solanum_lycopersicum_Gupta2020	SL3.0ch11	2	1				1	100000
Solanum_lycopersicum_Gupta2020	SL3.0ch12	2	1				1	100000
Sorghum_bicolor_Lozano2021	Chr01	3	1	5000	10000000	200	1	100000
Sorghum_bicolor_Lozano2021	Chr02	3	1	5000	10000000	200	1	100000
Sorghum_bicolor_Lozano2021	Chr03	3	1	5000	10000000	200	1	100000
Sorghum_bicolor_Lozano2021	Chr04	3	1	5000	10000000	200	1	100000
Sorghum_bicolor_Lozano2021	Chr05	3	1	5000	10000000	200	1	100000
Sorghum_bicolor_Lozano2021	Chr06	3	1	5000	10000000	200	1	100000
Sorghum_bicolor_Lozano2021	Chr07	3	1	5000	10000000	200	1	100000
Sorghum_bicolor_Lozano2021	Chr08	3	1	5000	10000000	200	1	100000
Sorghum_bicolor_Lozano2021	Chr09	3	1	5000	10000000	200	1	100000
Sorghum_bicolor_Lozano2021	Chr10	3	1	5000	10000000	200	1	100000
Spinacia_oleracea_Cai2021	SOVchr1	3	1	5000	10000000	200	0	100000
Spinacia_oleracea_Cai2021	SOVchr2	3	1	5000	10000000	200	0	100000
Spinacia_oleracea_Cai2021	SOVchr3	3	1	5000	10000000	200	0	100000
Spinacia_oleracea_Cai2021	SOVchr4	3	1	5000	10000000	200	0	100000
Spinacia_oleracea_Cai2021	SOVchr5	3	1	5000	10000000	200	0	100000
Spinacia_oleracea_Cai2021	SOVchr6	3	1	5000	10000000	200	0	100000
Triticum_aestivum_Zhou2020	chr1A	4	3				1	0
Triticum_aestivum_Zhou2020	chr2A	4	3				1	0
Triticum_aestivum_Zhou2020	chr3A	4	3				1	0
Triticum_aestivum_Zhou2020	chr4A	4	3				1	0
Triticum_aestivum_Zhou2020	chr5A	4	3				1	0
Triticum_aestivum_Zhou2020	chr6A	4	3				1	0
Triticum_aestivum_Zhou2020	chr7A	4	3				1	0
Triticum_aestivum_Zhou2020	chr1B	4	3	5000	20000000	1000	1	100000
Triticum_aestivum_Zhou2020	chr2B	4	3	5000	20000000	1000	1	100000
Triticum_aestivum_Zhou2020	chr3B	4	3	5000	20000000	1000	1	100000
Triticum_aestivum_Zhou2020	chr4B	4	3	5000	20000000	1000	1	100000
Triticum_aestivum_Zhou2020	chr5B	4	3	5000	20000000	1000	1	100000
Triticum_aestivum_Zhou2020	chr6B	4	3	5000	20000000	1000	1	100000
Triticum_aestivum_Zhou2020	chr7B	4	3	5000	20000000	1000	1	100000
Triticum_aestivum_Zhou2020	chr1D	4	3				1	0
Triticum_aestivum_Zhou2020	chr2D	4	3				1	0
Triticum_aestivum_Zhou2020	chr3D	4	3				1	0
Triticum_aestivum_Zhou2020	chr4D	4	3				1	0
Triticum_aestivum_Zhou2020	chr5D	4	3				1	0
Triticum_aestivum_Zhou2020	chr6D	4	3				1	0
Triticum_aestivum_Zhou2020	chr7D	4	3				1	0
Triticum_monococcum_Zhou2020	chr1A	4	3				1	0
Triticum_monococcum_Zhou2020	chr2A	4	3				1	0
Triticum_monococcum_Zhou2020	chr3A	4	3				1	0
Triticum_monococcum_Zhou2020	chr4A	4	3				1	0
Triticum_monococcum_Zhou2020	chr5A	4	3				1	0
Triticum_monococcum_Zhou2020	chr6A	4	3				1	0
Triticum_monococcum_Zhou2020	chr7A	4	3				1	0

### Sheet: legend
					waiting
					running
					failed
					ok
